# SUMOylation of Jun fine-tunes the *Drosophila* gut immune response

**DOI:** 10.1101/2021.08.12.456072

**Authors:** Amarendranath Soory, Girish Ratnaparkhi

**Affiliations:** Department of Biology, Indian Institute of Science Education & Research, Pune 411008, INDIA

**Keywords:** NFκB, *Pseudomonas*, Enterocytes, infection, SUMO, Jra, AP-1

## Abstract

Post-translational modification by the small ubiquitin-like modifier, SUMO can modulate the activity of its conjugated proteins. The transcriptional regulator Jun, a member of the AP-1, complex is one such SUMO target. We find that Jra, the *Drosophila* Jun ortholog, is a regulator of the *Pseudomonas entomophila* induced gut immune gene regulatory network, modulating the expression of a few thousand genes, as measured by quantitative RNA sequencing. Decrease in *Jra* in gut enterocytes is protective, suggesting that reduction of Jra signaling favors the host over the pathogen. In Jra, lysines 29 and 190 are SUMO conjugation targets, with the Jra^K29R+K190R^ double mutant being SUMO conjugation resistant (SCR). Interestingly, a *Jra^SCR^* fly line, generated by CRISPR/Cas9 based genome editing, is more sensitive to infection, with adults showing a weakened host response and increased proliferation of *Pseudomonas.* Transcriptome analysis of the guts of *Jra^SCR^* and *Jra^WT^* flies suggests that lack of SUMOylation of Jra significantly changes core elements of the immune gene regulatory network, that include antimicrobial agents, secreted ligands, feedback regulators, and transcription factors. SUMOylation attenuates Jra activity, with the master immune regulator Relish being an important transcriptional target. Our study implicates Jra as a major immune regulator, with dynamic SUMO conjugation/deconjugation modulating the kinetics of the gut transcriptional immune response.
