## Supplementary material for "SUMOylation of Jun fine-tunes the *Drosophila* gut immune response": Suppl. Table 3

### Sheet: Sheet1
	Primer	Sequence (5'-> 3')	Description
	pGEX-Jra F	CTGGTTCCGCGTGGATCCCCGGAATTCATGAAAACCCCCGTTTCC	Primer pair used to amplify Jra for pGEX-4T1
	pGEX-Jra R	TCGTCAGTCAGTCACGATGCGGCCGCTTATTGGTCTGTCGAGTTCG
	Jra-K248R F	GAGGGTACTTAAGGGCGAGACCG	Primer pair used to mutate K248R in Jra
	Jra-K248R R	CGGTCTCGCCCTTAAGTACCCTC
	Jra-K29R F	TCAGATCATACCTAGGACCGAGCCCGTTGG	Primer pair used to mutate K29R in Jra
	Jra-K29R R	CCAACGGGCTCGGTCCTAGGTATGATCTGA
	Jra-K218R F	AAGCTGGAGCGCAGGAGGCAGCGTAACC	Primer pair used to mutate K218R in Jra
	Jra-K218R R	GGTTACGCTGCCTCCTGCGCTCCAGCTT
	Jra-K233R F	TGCCGCAAGCGCAGGTTGGAGCGCATCT	Primer pair used to mutate K233R in Jra
	Jra-K233R R	AGATGCGCTCCAACCTGCGCTTGCGGCA
	Jra-K239R F	GAGCGCATCTCAAGGCTGGAGGATCGCG	Primer pair used to mutate K239R in Jra
	Jra-K239R R	CGCGATCCTCCAGCCTTGAGATGCGCTC
	Jra-K214R F	GGAGAAGATCAAGCTGGAGCGCA	Primer pair used to mutate K214R in Jra
	Jra-K214R R	TGCGCTCCAGCTTGATCTTCTCC
	Jra-K190R F	TCGGTGATTAAGGACGAGCCC	Primer pair used to mutate K190R in Jra
	Jra-K190R R	GGGCTCGTCCTTAATCACCGA
	pRM-His-Jra F	ATGCACCACCATCACCACCATGGAGGCGGAATGAAAACCCCCGTTTCCGC	Primer pair used to amplify Jra for pRM-HA3
	pRM-His-Jra R	GCAGGTCGACTCTAGAGGATCCTTATTGGTCTGTCGAGTTCG
	pUASp-attB-Jra F	GATCAGATCCGCGGCCGCATGGAACAAAAACTTATT TCTGAAGAAGATCTGGGAGGCGGAATGAAAACCCCCGTTTCCG	Primer pair to amplify Jra for pRM-HA3
	pUASp-attB-Jra R	CGTTCGAGGTCGACTCTAGAG’GATCCTTATTGGTCTGTCGAGTTCGG
	pUASp-attB-HR-Jra F	CGTTAGGTCCTGTTCATTGGTACCCGCCCGGGGATCAGATCCGCGGCCGC	Primer pair to amplify pRM-HA3 for Jra
	pUASp-attB-HR-Jra R	TCCTCGAGTTAACGTTACGTTAACGTTAACGTTCGAGGTCGACTCTAGAG
	5'-phD-sc F	GGAAGAGCCGTCGCTCTTCCCCG	Primer pair to amplify 5' fragment of pHD-sc
	5'-phD-sc R	GATCGCAGGTGCTGCCACCTG
	3'-phD-sc F	TTAACCCTAGAAAGATAATCATATTG	Primer pair to amplify 3' fragment of pHD-sc
	3'-phD-sc R	TTAACCCTAGAAAGATAGTCTGCG
	5'-HR-Jra F	CGGGGAAGAGCGACGGCTCTTCCGAGCATCAGTGTTTTCCTGGAG	Primer pair to amplify 5' HR of Jra
	5'-HR-Jra R	CGCAGACTATCTTTCTAGGGTTAAGTTCGCGGCAGCCGAAACCGGCGTTTTCATGTTTGC
	3'-HR-Jra F	CAATATGATTATCTTTCTAGGGTTAAGTATTCAGAATGCTGGC	Primer pair to amplify 3' HR of Jra
	3'-HR-Jra R	CAGGTGGCAGCACCTGCGATCCCAGGAGTTCGCTGTTAGTTAGG
	pHD-Jra-3'-seq R	TCAGCGTCTGGGTTCCCCATCGG	Primer to sequence 3' HR of Jra post cloning
	pHD-Jra-5'-seq R	ACAGCGACGGATTCGCGCTATTTAGAAAG	Primer to sequence 5' HR of Jra post cloning
	gJra F	TCATATTTTGTTTCCCCTTTTCAATTGTAA	Primer pair to amplify genomic region of Jra
	gJra R	ATATATCAAGTGCAGAAAATATACGTATATTTTAAAA
	q-RpL32 F	GACGCTTCAAGGGACAGTATC	qRT-PCR primer pair to amplify RpL32
	q-RpL32 R	AAACGCGGTTCTGCATGAG
	q-Jra F	CAAAGTTCCCACCCACTGATTGACGTCATTG	qRT-PCR primer pair to amplify Jra
	q-Jra R	GGCTCGGTTTTAGGTATGATCTGAATGGCAG
	q-Rel F	TCCTTAATGGAGTGCCAACC	qRT-PCR primer pair to amplify Rel
	q-Rel R	TGCCATGTGGAGTAATTAT
	q-AttD F	CGGTCAACGCCAATGGTCAT	qRT-PCR primer pair to amplify AttD
	q-AttD R	CATTCAGAGCGGCGTTATTG
	q-DptA F	GCTGCGCAATCGCTTCTACT	qRT-PCR primer pair to amplify DptA
	q-DptA R	CATCGCCGCTCTGGCCAC
